# Fusion protein EWS-FLI1 is incorporated into a protein granule in cells

**DOI:** 10.1101/2020.05.31.122028

**Authors:** Nasiha S. Ahmed, Lucas M. Harrell, Daniel R. Wieland, Michelle A. Lay, Valery F. Thompson, Jacob C. Schwartz

**Affiliations:** Department of Molecular and Cellular Biology, The University of Arizona, Tucson, AZ 85719; Department of Chemistry and Biochemistry, The University of Arizona, Tucson, AZ 85719

**Keywords:** Ewing sarcoma, fusion proteins, phase separation, granules, transcription

## Abstract

Ewing sarcoma is driven by fusion proteins containing a low complexity (LC) domain that is intrinsically disordered and a powerful transcriptional regulator. The most common fusion protein found in Ewing sarcoma, EWS-FLI1, takes its LC domain from the RNA-binding protein EWSR1 (Ewing Sarcoma RNA-binding protein 1) and a DNA-binding domain from the transcription factor FLI1 (Friend Leukemia Virus Integration 1). EWS-FLI1 can bind RNA polymerase II (RNA Pol II) and self-assemble through its low-complexity (LC) domain. The ability of RNA-binding proteins like EWSR1 to self-assemble or phase separate in cells has raised questions about the contribution of this process to EWS-FLI1 activity. We examined EWSR1 and EWS-FLI1 activity in Ewing sarcoma cells by siRNA-mediated knockdown and RNA-seq analysis. More transcripts were affected by the EWSR1 knockdown than expected and these included many EWS-FLI1 regulated genes. We reevaluated physical interactions between EWS-FLI1, EWSR1, and RNA Pol II, and employed a cross-linking based strategy to investigate protein assemblies associated with the proteins. The LC domain of EWS-FLI1 was required for the assemblies observed to form in cells. These results offer new insights into a protein assembly that may enable EWS-FLI1 to bind its wide network of protein partners and contribute to regulation of gene expression in Ewing sarcoma.
