## Supplemental Table 1 for "Fusion protein EWS-FLI1 is incorporated into a protein granule in cells"

### Sheet: siRNA sequences
siSCR	5'	GAUGCAGACAUUCAGGAUGUU	3'
	5'	CAUCCUGAAUGUCUGCAUCUU	3'
siEF	5'	GCUUCUAGUAGUAGCUGCCUU	3'
	5'	GGCAGCTACTACTAGAAGCUU	3'
siEWSR1	5'	CUACUAGAUGCAGAGACCCUU	3'
	5'	GGGUCUCUGCAUCUAGUAGUU	3'
siE-EF	5'	GACCGCCUAUGCAACUUCUUU	3'
	5'	AGAAGUUGCAUAGGCGGUCUU	3'

### Sheet: RNAseq Analysis
	This study
	GEO assession	Bioproject	SRA study	Run	siRNA treatment	Total reads	Read Length	Single/Paired	% aligned
	GSE154944	PRJNA647916	SRP273158	SRR12300179	A673cells_SCRtreated_rep1	32700414	100	Paired	0.93
	GSE154944	PRJNA647916	SRP273158	SRR12300180	A673cells_SCRtreated_rep2	25394611	100	Paired	0.926
	GSE154944	PRJNA647916	SRP273158	SRR12300181	A673cells_siEFtreated_rep1	25252535	100	Paired	0.919
	GSE154944	PRJNA647916	SRP273158	SRR12300182	A673cells_siEFtreated_rep2	21977217	100	Paired	0.9
	GSE154944	PRJNA647916	SRP273158	SRR12300183	A673cells_siEWSR1treated_rep1	24571926	100	Paired	0.926
	GSE154944	PRJNA647916	SRP273158	SRR12300184	A673cells_siEWSR1treated_rep2	26210243	100	Paired	0.923
	GSE154944	PRJNA647916	SRP273158	SRR12300185	A673cells_siE-EFtreated_rep1	27543646	100	Paired	0.911
	GSE154944	PRJNA647916	SRP273158	SRR12300186	A673cells_siE-EFtreated_rep2	29925658	100	Paired	0.901
	GSE154944	PRJNA647916	SRP273158	SRX10722098	HEK293cells_siSCRtreated_rep1	22251181	100	Paired	0.953
	GSE154944	PRJNA647916	SRP273158	SRX10722099	HEK293cells_siSCRtreated_rep2	20300146	100	Paired	0.951
	GSE154944	PRJNA647916	SRP273158	SRX10722100	HEK293cells_siSCRtreated_rep3	21661256	100	Paired	0.953
	GSE154944	PRJNA647916	SRP273158	SRX10722101	HEK293cells_siEWSR1treated_rep1	24109812	100	Paired	0.944
	GSE154944	PRJNA647916	SRP273158	SRX10722102	HEK293cells_siEWSR1treated_rep2	25063635	100	Paired	0.949
	GSE154944	PRJNA647916	SRP273158	SRX10722103	HEK293cells_siEWSR1treated_rep3	23604882	100	Paired	0.952
	GSE154944	PRJNA647916	SRP273158	SRX10722104	HEK293cells_pEWSFLI1_rep1	17542447	100	Paired	0.735
	GSE154944	PRJNA647916	SRP273158	SRX10722105	HEK293cells_pEWSFLI1_rep2	17982752	100	Paired	0.786
	GSE154944	PRJNA647916	SRP273158	SRX10722106	HEK293cells_pEWSFLI1_rep3	18613748	100	Paired	0.772
	Sankar et al., Genes & Cancer 2013
	GEO assession	Bioproject	SRA study	Run	siRNA treatment	Total reads	Read Length	Single/Paired	% aligned
		PRJNA174537	SRP015733	SRR567945.fastq	A673 cells shLUC Rep 1	28024872	36	Single	0.949
		PRJNA174537	SRP015733	SRR567946.fastq	A673 cells shLUC Rep 2	37651339	36	Single	0.918
		PRJNA174537	SRP015733	SRR567947.fastq	A673 cells shEWS Rep 1	27153445	36	Single	0.882
		PRJNA174537	SRP015733	SRR567948.fastq	A673 cells shEWS Rep 2	38471968	36	Single	0.948
		PRJNA175389	SRP015989	SRR579383.fastq	A673 cells shLUC Rep 3	19013511	36	Single	0.97
		PRJNA175389	SRP015989	SRR579384.fastq	A673 cells shLUC Rep 4	27625313	36	Single	0.972
		PRJNA175389	SRP015989	SRR579385.fastq	A673 cells shEWS-FLI1 Rep 1	23905124	36	Single	0.971
		PRJNA175389	SRP015989	SRR579386.fastq	A673 cells shEWS-FLI1 Rep 2	23446596	36	Single	0.973
		PRJNA175389	SRP015989	SRR579387.fastq	A673 cells shEWS-FLI1 Rep 3	26440657	36	Single	0.974
		PRJNA175389	SRP015989	SRR579513.fastq	A673 cells shEWS-FLI1 Rep 4	29834838	36	Single	0.973
	Riggi et al., Cancer Cell 2014
	GEO assession	Bioproject	SRA study	Run	siRNA treatment	Total reads	Read Length	Single/Paired	% aligned
	GSE61950	PRJNA262778	SRP048562	SRR1594020	RNA-seq A673 shGFP 48 hrs	42593557	100	Paired	0.874
	GSE61950	PRJNA262778	SRP048562	SRR1594021	RNA-seq A673 shFLI1 48 hrs	46578540	100	Paired	0.869
	GSE61950	PRJNA262778	SRP048562	SRR1594024	RNA-seq SKNMC shGFP 48 hrs	53046625	100	Paired	0.885
	GSE61950	PRJNA262778	SRP048562	SRR1594025	RNA-seq SKNMC shFLI1 48 hrs	57921374	100	Paired	0.891
